# CTCF is essential for proper mitotic spindle structure and anaphase segregation

**DOI:** 10.1101/2023.01.09.523293

**Authors:** Katherine Chiu, Yasmin Berrada, Nebiyat Eskndir, Dasol Song, Claire Fong, Sarah Naughton, Tina Chen, Savanna Moy, Sarah Gyurmey, Liam James, Chimere Ezeiruaku, Caroline Capistran, Daniel Lowey, Vedang Diwanji, Samantha Peterson, Harshini Parakh, Ayanna R. Burgess, Cassandra Probert, Annie Zhu, Bryn Anderson, Nehora Levi, Gabi Gerlitz, Mary C. Packard, Katherine A. Dorfman, Michael Seifu Bahiru, Andrew D. Stephens

**Affiliations:** Biology Department, University of Massachusetts Amherst, Amherst, MA 01003, USA; Biology Department of Molecular Biology, Faculty of Life Sciences, Ariel University, Ariel 40700, Israel; Molecular and Cellular Biology, University of Massachusetts Amherst, Amherst, MA 01003, USA

**Keywords:** CTCF, mitosis, DNA/chromatin, mitotic spindle, nucleus

## Abstract

Mitosis is an essential process in which the duplicated genome is segregated equally into two daughter cells. CTCF has been reported to be present in mitosis but its importance for mitotic fidelity remains to be determined. To evaluate the importance of CTCF in mitosis, we tracked mitotic behaviors in wild type and two different CTCF CRISPR-based genetic knockdowns. We find that knockdown of CTCF results in prolonged mitoses and failed anaphase segregation via time lapse imaging of SiR-DNA. CTCF knockdown did not alter cell cycling or the mitotic checkpoint, which was activated upon nocodazole treatment. Immunofluorescence imaging of the mitotic spindle in CTCF knockdowns revealed disorganization via tri/tetrapolar spindles and chromosomes behind the spindle pole. Imaging of interphase nuclei showed that nuclear size increased drastically, consistent with failure to divide the duplicated genome in anaphase. Population measurements of nuclear shape in CTCF knockdowns do not display decreased circularity or increased nuclear blebbing relative to wild type. However, failed mitoses do display abnormal nuclear morphologies relative to successful mitoses, suggesting population images do not capture individual behaviors. Thus, CTCF is important for both proper metaphase organization and anaphase segregation which impacts the size and shape of the interphase nucleus.
