## Supplemental Table 1 for "CTCF is essential for proper mitotic spindle structure and anaphase segregation"

### Sheet: Figure 1
			EARLY
			% Failed Mitoses		CTCF KD			all (n)	CTCF KD		mitosis failure (n)		CTCF KD
				WT	c13	c21		WT	c13	c21		WT	c13	c21
			A	0.0666667	0.769231	0.285714		15	13	21		1	10	6
			B	0	0.666667	0.285714		20	15	28		0	10	8
			C	0.09375	0.45	0.347826		32	20	23		3	9	8
			ave	0.0534722	0.628632	0.306418
			count	3	3	3		ttest	0.00422994	0.00188404
			stdev	0.0482476	0.162979	0.0358603				0.02872
			sterr	0.0278558	0.0940957	0.0207039
					CTCF KD
			% of failures	WT	c13	c21
			tripolar spindle		0.0344828	0
			metaphase failure leads to anaphase failure		0.413793	0.0909091
			anaphase collapse	0.25	0.137931	0.227273
			anaphase failure into separation	0.75	0.413793	0.681818

### Sheet: Figure 2
	Cell cycling		CTCF KD		all (n)		CTCF KD
		WT	c13	c21		WT	c13	c21
	A	0.516484	0.362745	0.354839		91	102	31
	B	0.460674	0.45614	0.625		89	57	8
	C	0.435484	0.405405	0.5625		62	37	16
	ave	0.470881	0.408097	0.514113
	count	3	3	3			0.156782	0.638137
	stdev	0.0414531	0.0467558	0.141431				0.285178
	sterr	0.023933	0.0269945	0.0816553
	1ug/mL nocodazole										100ng/mL nocodazole
		Series	Interphase	Mitotic Arrest	total	%arrest		Percent Average				Series	Interphase	Mitotic Arrest	total	%arrest		Percent Average
	SL1030	2	49	13	62	0.209677		Interphase	Mitosis		SL1030	2	107	5	112	0.0446429		Interphase	Mitosis
		4	42	8	50	0.16		0.797468	0.202532			3	112	8	120	0.0666667		0.927928	0.0720721
		7	30	11	41	0.268293	ave	0.202926				5	139	14	153	0.0915033	ave	0.0712684
		5	53	14	67	0.208955	stdev	0.0404798				1	75	6	81	0.0740741	stdev	0.0155086
		8	41	11	52	0.211538	count	6				4	103	8	111	0.0720721	count	6
		9	37	7	44	0.159091	sterr	0.0165258				6	82	7	89	0.0786517	sterr	0.00633134
	SL1031	1	40	9	49	0.183673					SL1031	1	89	5	94	0.0531915
		5	31	12	43	0.27907		0.773438	0.226562			3	100	8	108	0.0740741		0.942857	0.0571429
		7	41	10	51	0.196078	ave	0.230682				9	65	1	66	0.0151515	ave	0.0545181
		2	29	9	38	0.236842	stdev	0.0363469				4	72	6	78	0.0769231	stdev	0.0241347
		3	20	7	27	0.259259	count	6				5	94	7	101	0.0693069	count	6
		6	37	11	48	0.229167	sterr	0.0148386				6	75	3	78	0.0384615	sterr	0.00985297
	SL1032	4	12	4	16	0.25					SL1032	1	29	2	31	0.0645161
		5	34	12	46	0.26087		0.771654	0.228346			5	49	2	51	0.0392157		0.93722	0.0627803
		6	12	1	13	0.0769231	ave	0.212549				9	70	6	76	0.0789474	ave	0.0613989
		1	12	4	16	0.25	stdev	0.0715045				2	20	1	21	0.047619	stdev	0.0150199
		7	13	3	16	0.1875	count	6				4	28	2	30	0.0666667	count	6
		8	15	5	20	0.25	sterr	0.0291916				6	13	1	14	0.0714286	sterr	0.00613185
		t tests	1ug 31s	1ug 32s								t tests	100ng 31s	100ng 32s
		1ug 30s	0.239866	0.780068								100ng 30s	0.183151	0.288988
		1ug 31s		0.591926								100ng 31s		0.566409
							t tests	100ng 30s	100ng 31s	100ng 32s
							1ug 30s	0.000217643
							1ug 31s		5.07516e-06
							1ug 32s			0.00304814

### Sheet: Figure 3
	WT		c13		c21
	s	f	s	f	s	f		t tests	c13 s	c13 f	c21 s	c21 f
	20	56	22	30	20	30		wt s	0.130169	1.23131e-08	0.783394	1.72043e-06
	22		22	34	20	30		c13 f	6.57145e-08			0.000405703
	22		24	34	22	30		c21 f			1.43668e-06
	22		26	36	22	30
	22		26	40	22	32
	24		26	40	22	32
	24		26	42	22	32
	24		26	42	24	32
	24		26	42	24	32
	24		28	44	24	32
	24		28	44	24	34
	24		28	44	24	34
	24		28	44	24	36
	24		30	46	24	36
	26		44	46	24	36
	26			48	24	40
	26			48	24	40
	26			48	24	44
	26			52	24	44
	26			54	24	54
	26			54	24	54
	26			56	24	62
	26			60	24
	26			62	24
	28			66	26
	28			88	26
	28			94	26
	28			96	26
	28			100	26
	30				26
					26
					28
					28
					28
					28
					28
					28
					28
					28
					30
					30
	s	f	s	f	s	f
ave	25.1333	56	27.3333	52.8966	24.9756	37.5455
stdev.s	2.27025	#DIV/0!	5.10835	18.9102	2.45446	8.94282
count	30	1	15	29	41	22
sterr	0.414489	#DIV/0!	1.31897	3.51154	0.383323	1.90662

### Sheet: Figure 4
		Multipolar	Non-multipolar abnormal	Total normal	Total abnormal	% normal	% abnormal	% multipolar (out of total)	% non-multipolar (out of total)	% multipolar (out of abnormal)	% non-multipolar (out of abnormal)
		0	0	48	0	0	0	0	0	0	0
		3	9	30	12	71.4286	28.5714	7.14286	21.4286	25	75
		5	7	45	12	78.9474	21.0526	8.77193	12.2807	41.6667	58.3333
		8	16	123	24
	Line scan summary	30 length (um)	31 length (um)	32 length (um)
	Average	-0.156391	0.771081	0.144543
	Standard dev	0.594203	1.30687	0.717334
	Standard error	0.118841	0.246974	0.124872
	sample size (n)	25	28	33
	T-test	30	31	32
	30	/	0.00199931	0.0945452
	31	/	/	0.0211957
	32	/	/	/
												CTCF KD											CTCF KD
	WT	Name of file/group	Spindle 1 (pixel)	DNA 1 (pixel)	Length 1 (D1-C1)	Spindle 2 (pixel)	DNA 2 (pixel)	Length 2 (G1-F1)	Average (pixels)	Average (um)		c13	Name of file/group	Spindle 1 (pixel)	DNA 1 (pixel)	Length 1	Spindle 2 (pixel)	DNA 2 (pixel)	Length 2	Average (pixels)	Average (um)		c21	Name of file/group	Spindle 1 (pixel)	DNA 1 (pixel)	Length 1	Spindle 2 (pixel)	DNA 2 (pixel)	Length 2	Avg (pixels)	Average (um)
	1	30_2 (TC, AZ)	17	17	0	12	12	0	0	0		1	FOV2 Nov3 BCM	4	12	8	4	17	13	10.5	2.44125		1	FOV 2 Nov 8 BCM	38	12	-26	12	12	0	-13	-1.508
	2	30_2 (TC, AZ)	8	8	0	8	9	1	0.5	0.058		2	FOV3 Nov3 BCM	9	30	21				21	4.8825		2	FOV 3 Nov 8 BCM	6	27	21	6	11	5	13	1.508
	3	30_3 (TC, AZ)	19	9	-10	30	6	-24	-17	-1.972		3	FOV5 Nov 3 BCM	5	9	4	7	11	4	4	0.93		3	FOV 6 Nov 8 BCM	7	11	4	6	12	6	5	0.58
	4	30_4 (TC, AZ)	8	13	5	8	7	-1	2	0.232		4	31-ANATELO-A HP, SP	5.32	9.44	4.12	5	17	12	8.06	0.93496		4	FOV 7 Nov 8 BCM	12	7	-5	9	22	13	4	0.464
	5	30_5 (TC, AZ)	18	9	-9	65	65	0	-4.5	-0.522		5	31-META-A HPSP	4.55	10	5.45	3.33	4.5	1.17	3.31	0.38396		5	FOV 8 Nov 8 BCM	3	19	16	11	9	-2	7	0.812
	6	30_6 (TC, AZ)	25	25	0	51	51	0	0	0		6	31-TELO B HPSP	12.17	7.27	-4.9	12.17	9.27	-2.9	-3.9	-0.4524		6	FOV9 Nov3 BCM	8	11	3	11	35	24	13.5	1.566
	7	CFP ARB 30.1	6.6	4.12	-2.48	11	12.53	1.53	-0.475	-0.0551		7	31TLC9	16	24	8	13	24	11	9.5	1.102		7	FOV10 Nov8 BCM	10	22	12	9	15	6	9	1.044
	8	CFP ARB 30.2	9.64	9.06	-0.58	15	3.63	-11.37	-5.975	-0.6931		8	31TLC8	11	4	-7	9	4	-5	-6	-0.696		8	CFP 32.7	6.93	9.15	2.22	8.4	5.53	-2.87	-0.325	-0.0377
	9	CFP ARB 30.3	7.88	0	-7.88	5.53	7	1.47	-3.205	-0.37178		9	31TLC6	12	4	-8	11	6	-5	-6.5	-0.754		9	CFP 32.6	4.16	6.16	2	2.9	6.82	3.92	2.96	0.34336
	10	30-ANATELO-A meta (HP,SP)	5.5	9	3.5	6	9	3	3.25	0.377		10	31TLC5	14	20	6	18	40	22	14	1.624		10	CFP 32.5	4.83	6	1.17	4.22	5.74	1.52	1.345	0.15602
	11	30-ANATELO-B (HP,SP)	8.55	8	-0.55	9.5	11.5	2	0.725	0.0841		11	31TLC1.2	11	10	-1	8	28	20	9.5	1.102		11	CFP 32.4	6.9	10.64	3.74	4.8	27	22.2	12.97	1.50452
	12	30-ANATELO-A cytokin (HP,SP)	4.4	7	2.6				2.6	0.3016		12	31TLC1.1	13	12	-1	29	44	15	7	0.812		12	CFP 32.3	3.55	10.18	6.63	3.85	6	2.15	4.39	0.50924
	13	30-meta- (AB,CR)	13	7	-6			0	-3	-0.348		13	31_2 (TC, AZ)	7	23	16	15	25	10	13	1.508		13	ARB 32.2	4.75	10.77	6.02	5.43	6.77	1.34	3.68	0.42688
	14	30-META-A (HP,SP)	6.25	7	0.75	6.5	10.5	4	2.375	0.2755		14	31_2 (TC, AZ)	9	9	0	8	8	0	0	0		14	ARB 32.3	6.63	5.78	-0.85	6	8.76	2.76	0.955	0.11078
	15	30-TELO-B (HP,SP)	9.5	7.5	-2				-2	-0.232		15	31_3 (TC, AZ)	7	7	0	10	18	8	4	0.464		15	ARB 32.4	8.71	7.41	-1.3	8.63	6	-2.63	-1.965	-0.22794
	16	FOV1 11.1 BCM	12	2	-10	11	8	-3	-6.5	-0.754		16	31_4 (TC, AZ)	15	11	-4	17	35	18	7	0.812		16	CFP 32.1	5.13	2.93	-2.2	3.13	8	4.87	1.335	0.15486
	17	FOV 2 BCM	4	10	6	7	10	3	4.5	0.522		17	31_5 (TC, AZ)	15	44	29	9	41	32	30.5	3.538		17	DS32 2-4	14	11	-3	16	8	-8	-5.5	-0.638
	18	FOV 5 BCM	6	9	3	6	13	7	5	0.58		18	31_6 (TC, AZ)	8	5	-3	11	10	-1	-2	-0.232		18	DS32 2-3	14	7	-7	8	7	-1	-4	-0.464
	19	FOV 6 BCM	10	5	-5	16	10	-6	-5.5	-0.638		19	31_6 (TC, AZ)	11	6	-5	18	23	5	0	0		19	DS32FOV3	21	18	-3	31	14	-17	-10	-1.16
	20	SG30FOV1	10	23	13	10	9	-1	6	0.696		20	31_8 (TC, AZ)	18	25	7	14	23	9	8	0.928		20	DS32FOV2	13	15	2	9	8	-1	0.5	0.058
	21	SG30FOV2	19	9	-10	22	28	6	-2	-0.232		21	31_9 (TC, AZ)	10	26	16	10	30	20	18	2.088		21	DS32FOV1	12	10	-2	11	7	-4	-3	-0.348
	22	SG30FOV3	11	6	-5	9	6	-3	-4	-0.464		22	31_10 (TC, AZ)	7	23	16	10	22	12	14	1.624		22	32-ANA-A	10	0	-10	0	0	0	-5	-0.58
	23	DS30MergedColor4	5	10	5	10	14	4	4.5	0.522		23	31-META-C	5	8	3	10	5	-5	-1	-0.116		23	32-ANA-B	5	11	6	7.25	12	4.75	5.375	0.6235
	24	DS30MergedColor5	16	6	-10	14	6	-8	-9	-1.044		24	31-META-B-a	8	5	-3	16	11	-5	-4	-0.464		24	32-ANA-C	8	11	3	6.5	6	-0.5	1.25	0.145
	25	DS30MergedColor8	11	8	-3	10	9	-1	-2	-0.232		25	31-2xMETA-B-b	15	13	-2	12	10	-2	-2	-0.232		25	32-META-A-1	5.8	9.6	3.8	9.8	16	6.2	5	0.58
												26	31-3xMETATELO-A	8	10	2	9	5	-4	-1	-0.116		26	32-META-A-2	4	7	3	4.5	15	10.5	6.75	0.783
												27	31-ANA-Adone	7	9	2	16	13	-3	-0.5	-0.058		27	32-META-B	0	0	0	6	6.8	0.8	0.4	0.0464
												28	31-ANA-Bdone	10	7	-3	13	8	-5	-4	-0.464		28	32_2 (TC, AZ)	12	7	-5	16	23	7	1	0.116
																							29	32_2 (TC, AZ)	11	5	-6	18	9	-9	-7.5	-0.87
																							30	32_3 (TC, AZ)	34	34	0	23	23	0	0	0
																							31	32_4 (TC, AZ)	5	2	-3	37	37	0	-1.5	-0.174
																							32	32_6 (TC, AZ)	20	18	-2	16	9	-7	-4.5	-0.522
																							33	32_7 (TC, AZ)	11	7	-4	15	15	0	-2	-0.232

### Sheet: Figure 5
														WT			c13			c21
Circularity	WT	c13	c21		Blebbing	WT	c13	c21	WT	c13	c21			Nuclear size (um2)	Sum DNA intensity		Nuclear size (um2)	Sum DNA intensity		Nuclear size (um2)	Sum DNA intensity
	0.575	0.579	0.542			64	73	65	0.0625	0.0410959	0.0307692						10.42	1138650
	0.603	0.601	0.592			45	27	38	0.133333	0.222222	0.131579						22.51	4224737
	0.62	0.629	0.608			35	77	144	0.0571429	0.038961	0.131944						60.49	22232215
	0.638	0.657	0.61											39.71	16713516		107.11	21839932
	0.655	0.657	0.621					avg	0.0843254	0.10076	0.0980975			45.94	21465649		107.97	39928564
	0.674	0.694	0.658					st err	0.0245527	0.0607344	0.0336643			48.11	16260844		110.78	18409279
	0.675	0.698	0.668											60.65	24336504		112.16	25923755
	0.685	0.701	0.683					ttest		0.814275	0.757587			63.97	17135554		113.18	39253773		59.42	13901869
	0.714	0.706	0.698								0.971256			68.32	26217496		115.59	42803343		64.03	17158162
	0.72	0.716	0.702											73.13	36004606		123.94	36203172		69.58	13358557
	0.725	0.725	0.71											73.37	31683878		124.31	27449333		82.53	12875338
	0.728	0.73	0.712											73.87	28657844		125.98	43082528		88.19	32766462
	0.729	0.731	0.713											76.15	29487373		127.14	37483564		89.34	32617628
	0.73	0.734	0.719											76.2	37326398		132.66	34060305		90.62	19025997
	0.735	0.737	0.72											76.51	36149380		134.8	17631679		93.16	40218568
	0.739	0.744	0.728											78.89	32200234		148.84	37835343		96.27	39831594
	0.752	0.747	0.729											79.97	24905694		151.69	36274346		97.9	27544898
	0.755	0.748	0.731											81.96	17040797		153.91	42558220		106.22	34206035
	0.755	0.748	0.732											83.71	23019754		154.04	29262663		106.8	34150199
	0.765	0.754	0.737											84.29	37414288		156.53	26289753		109.96	28041472
	0.767	0.756	0.737											88.5	38041376		158.18	38527675		110.83	31318103
	0.767	0.76	0.747											88.63	27999172		167.73	34147452		113.29	36813205
	0.773	0.76	0.755											88.81	23797163		173.99	31138944		113.94	34232978
	0.774	0.768	0.757											90.91	30325110		178.75	36078162		116.04	34865056
	0.777	0.77	0.759											91.25	26005499		179.23	39911563		117.03	35557760
	0.779	0.775	0.76											91.54	26399625		181.35	75337042		118.97	36460068
	0.784	0.775	0.769											92.14	33712814		182.37	61212184		119.41	35812036
	0.789	0.776	0.776											92.74	22765762		184.36	37738333		119.88	27610674
	0.791	0.776	0.785											93.21	28439774		185.48	39495276		127.08	42105689
	0.794	0.779	0.789											94.57	35448080		187.21	38630282		131.93	40326399
	0.796	0.78	0.789											95.1	41310804		188.83	32596068		132.53	23324522
	0.797	0.785	0.792											95.41	21218363		189.49	36819188		133.13	33213059
	0.798	0.786	0.794											96.33	46372859		191.16	34591258		133.18	32492448
	0.799	0.787	0.796											96.77	36489678		192.31	42295759		136.43	34318576
	0.801	0.791	0.797											96.9	36504883		194.9	37466732		140.01	41372231
	0.804	0.793	0.797											97.82	50842538		195.64	39030401		141.58	40796265
	0.805	0.795	0.801											98.21	30321346		196.82	42620342		142.68	39780211
	0.806	0.795	0.801											99.76	32431488		200.14	34936991		144.12	25349014
	0.807	0.797	0.811											99.99	20773108		202.68	45482811		146.32	34697908
	0.808	0.799	0.814											100.91	42312308		205.69	52545719		150.8	34644629
	0.809	0.81	0.814											101.06	33768575		206.76	43714495		152.76	36487374
	0.809	0.812	0.815											101.95	40214623		207.18	40622119		153.49	41718715
	0.816	0.814	0.817											102.56	27551326		207.55	49892740		154.25	42362036
	0.818	0.815	0.818											102.84	34006515		211.08	51476218		156.35	30686051
	0.818	0.815	0.819											103.26	42685014		212.83	53989683		156.5	34047514
	0.82	0.817	0.819											103.32	26139904		216.13	52905228		157.97	33276733
	0.821	0.818	0.827											105.23	30421410		216.42	53095339		158.08	36114533
	0.825	0.819	0.827											105.46	31653008		220.03	49514954		158.52	37559453
	0.826	0.821	0.828											105.65	40917147		220.48	46244103		159.57	43096940
	0.83	0.822	0.831											105.96	29211549		221.42	44506440		159.7	37993820
	0.83	0.823	0.831											106.4	29882494		221.5	57646424		160.51	36956658
	0.83	0.827	0.833											106.98	39077930		221.89	44740731		160.77	29260693
	0.83	0.83	0.834											107.01	38347334		223.1	40700161		161.69	30599862
	0.832	0.83	0.834											107.19	32463790		224.72	47575595		164.99	37603230
	0.832	0.831	0.835											107.22	31281845		229.85	43293256		167.76	44465300
	0.832	0.831	0.837											107.37	29462746		230.22	40689422		168.26	36510546
	0.833	0.832	0.837											108.18	41636502		230.45	39711778		168.31	42961522
	0.833	0.835	0.838											108.47	37803221		231.89	47254370		169.04	39536393
	0.834	0.835	0.838											109.39	47393133		232.1	55001097		169.25	31597075
	0.834	0.835	0.839											109.47	38960445		232.31	51959305		170.64	38429188
	0.838	0.836	0.84											109.52	33987601		232.36	43981736		171.22	38003412
	0.842	0.836	0.841											109.68	25993885		233.3	54629704		172.37	42458896
	0.843	0.837	0.843											110.46	33919229		234.74	41435427		173.81	53700013
	0.844	0.839	0.844											110.54	47286016		235.48	47958807		174.85	39239743
	0.844	0.839	0.845											111.77	35371214		235.63	44641475		176.79	47642779
	0.846	0.84	0.847											112.87	45801151		236.03	41879329		177.47	38516541
	0.848	0.84	0.848											113.21	23978823		236.26	63727432		180.32	70026143
	0.849	0.84	0.849											113.34	50007600		237.39	43919231		180.85	28582322
	0.849	0.841	0.849											113.5	44583152		238.7	65244834		182.73	21953832
	0.849	0.842	0.85											113.58	47228577		238.75	46179047		184.46	46556954
	0.85	0.843	0.85											113.65	28462783		240.97	48170308		184.62	38066502
	0.853	0.844	0.851											114.26	45912515		242.91	87245678		184.98	42189715
	0.854	0.845	0.853											114.52	32656274		243.12	41461919		185.19	36208077
	0.857	0.846	0.854											114.7	42400063		243.64	38992763		185.19	49753895
	0.858	0.846	0.856											115.3	37512533		243.7	84224727		186.24	26118275
	0.862	0.846	0.857											116.06	48952068		244.22	45226092		186.4	35600413
	0.863	0.848	0.859											116.14	38560146		245.06	39581525		186.92	38760132
	0.863	0.849	0.859											116.17	29671977		245.19	42529405		189.56	35627404
	0.864	0.849	0.86											116.51	32901985		245.82	37426529		189.83	47393781
	0.865	0.849	0.86											116.98	48380899		247.99	80547091		190.35	36732424
	0.865	0.853	0.861											117.58	31725531		248.8	50307695		190.38	43973144
	0.865	0.856	0.862											120.41	45514711		250.63	60701027		191.97	34968438
	0.867	0.856	0.864											121.14	47670959		252.18	69148934		194.88	36920953
	0.868	0.856	0.866											121.17	40411091		254.64	40431560		195.9	44353169
	0.87	0.857	0.868											121.19	40402146		256.5	47442747		200.14	38102177
	0.87	0.858	0.868											121.46	34526251		257.12	52980804		203.28	44795099
	0.871	0.861	0.869											122.53	25531396		260.27	58716880		203.57	55197214
	0.874	0.863	0.869											122.55	26230367		261.91	55407037		203.91	66603501
	0.877	0.864	0.87											122.79	29737833		261.94	51487445		210.58	39319915
	0.877	0.864	0.873											122.84	43159520		263.98	84263514		211.19	42566104
	0.878	0.865	0.874											123.34	35920296		264.22	47767655		211.89	51377151
	0.878	0.865	0.874											123.78	37444847		266.15	86975753		212.42	61876415
	0.878	0.865	0.875											124.28	35006668		266.73	57570831		213.7	38896269
	0.88	0.866	0.876											124.39	29775351		273.04	61171281		215.03	41428191
	0.883	0.866	0.876											124.49	41842029		275.42	62968947		215.16	60760122
	0.883	0.866	0.876											124.73	46632386		277.72	48630128		215.95	41518152
	0.885	0.866	0.878											124.75	29296943		277.83	51388927		217.73	77341929
	0.886	0.868	0.878											124.91	23781576		278.82	58920118		218.7	61505874
	0.886	0.868	0.879											124.96	30213238		279.01	47025902		220.71	82537462
	0.888	0.871	0.879											125.51	49772339		280.94	76488062		221.73	63867164
	0.888	0.871	0.881											125.98	37349558		283.64	57252548		221.76	82503279
	0.888	0.871	0.884											126.32	44366017		286.57	56271886		222.1	84592455
	0.889	0.873	0.886											126.48	26456204		290.76	60001955		223.04	31951909
	0.89	0.874	0.886											126.72	34071201		293.4	68481571		225.66	40637740
	0.891	0.875	0.889											128.29	41913844		294.79	57845851		225.95	74588215
	0.893	0.879	0.891											128.39	25516372		295.86	50731884		228.17	75791360
	0.895	0.879	0.892											128.52	45332582		298.25	55530957		228.25	83901934
	0.896	0.88	0.893											128.97	37237156		305.81	49462346		229.35	42561416
	0.897	0.88	0.896											129.23	44827828		314.08	66850651		230.63	43330257
	0.898	0.88	0.897											129.62	43843690		315.52	90825975		233.02	78427738
	0.9	0.881	0.897											129.62	41790436		320.42	62412743		235.9	33713839
	0.901	0.882	0.898											129.75	40721121		320.81	69842105		237.34	71952295
	0.901	0.882	0.9											129.86	33153233		321.94	84525850		242.31	64852416
	0.902	0.884	0.901											129.86	41029161		322.8	58088378		242.94	43268465
	0.902	0.885	0.901											130.43	32603843		326.54	69950454		243.72	33426354
	0.906	0.885	0.903											130.77	42459513		327.09	75846300		246.42	67114785
	0.906	0.886	0.905											130.8	44633977		330.83	77676393		246.65	66941856
	0.906	0.886	0.906											131.4	36645962		330.86	91313298		248.98	81526057
	0.907	0.888	0.908											131.66	33253482		338.35	62033129		249.59	60455048
	0.908	0.891	0.908											131.93	46908126		350	70286687		253.38	81079515
	0.909	0.892	0.909											132	31277290		350.6	92589672		255.06	62223611
	0.91	0.892	0.911											132.06	31741504		353.82	57325867		255.5	97449398
	0.913	0.893	0.911											132.27	32927277		365.28	83821500		258.22	66663567
	0.919	0.894	0.913											132.76	29603080		366.54	101510008		258.38	44980684
	0.92	0.894	0.916											132.82	34804558		366.93	76349823		265.08	103069331
	0.92	0.896	0.917											133.18	46651210		372.38	105515102		265.11	48915738
	0.921	0.898	0.922											133.21	42076627		372.9	90386907		267.62	72031398
	0.921	0.9	0.923											133.71	51215921		373.66	102570313		271.34	79947825
	0.922	0.902	0.923											133.99	38816280		375.05	91359857		272.86	82520673
	0.923	0.904	0.926											134.07	34239287		383.03	75354356		278.04	99240166
	0.923	0.905	0.928											134.18	43251557		383.19	68588018		278.4	82691313
	0.927	0.906	0.931											134.33	33721498		395.59	80352998		279.77	70600393
	0.927	0.907	0.942											134.73	44148379		396.04	92306776		280.53	62232816
	0.928	0.91	0.946											135.33	36793375		407.22	97994485		286.75	78420864
	0.933	0.911	0.948											136.53	33722283		409.18	88601103		286.96	62644303
	0.936	0.912	0.948											136.56	43379782		414.88	89401794		291.6	89753074
	0.938	0.913	0.953											136.87	35277166		418.92	88003464		292.59	75961600
	0.94	0.915	0.954											137.24	44131655		425.9	84846434		293.9	89102571
	0.943	0.919												137.66	21611185		426.56	79172628		296.47	79826319
	0.945	0.92												137.76	32191040		427.19	107929839		296.7	67448603
	0.948	0.924												138.57	50700917		434.78	123512829		299.79	56579121
	0.957	0.93												138.71	55125702		464.49	89392749		302.51	72989293
	0.972	0.936												138.78	30523929		503.96	106573900		304.06	39596706
	0.976	0.949												138.86	44913469		504.88	81166054		308.35	64320977
														138.86	30041253		516.29	72328018		311.65	89753909
avg	0.841701	0.830931	0.83263											139.33	42362826		518.02	115393765		313.93	84556096
stdev	0.0760226	0.0682863	0.080075											139.36	36895170		520.84	122870785		314.29	89074460
confidence	0.0123739	0.0111147	0.0130335											139.49	63809674		523.67	64582009		317.69	66630798
st err	0.00642509	0.00577124	0.00676757											139.57	29648240		550.68	95402209		319.11	69465466
														140.35	38112703		567.67	137910738		320.13	64309582
		30	32											141.43	44567909		568.72	89808004		320.99	70921646
		0.841701	0.83263											141.61	47046772		973.92	286563618		326.91	69901896
														141.77	46530954					334.11	45216263
														142.66	31876123					338.64	97228131
														143.1	56121327					340.15	78314169
														143.31	44164614					349.26	98748747
														143.31	44803247					372.4	68310688
														143.55	34489386					372.9	122168062
														143.86	32542819					377.74	57281339
														143.97	37804987					399.57	164158776
														144.18	40492875					407.45	154755993
														144.18	55926224					418.73	147423338
														144.46	34606247					428.16	171983493
														144.67	39588031					430.9	167422462
														144.78	33100216					441.43	188742416
														144.8	42046562					456.4	39354800
														145.14	34016854					457.71	104861308
														145.22	39796891					461.58	67324781
														145.38	36060053					464.12	131525556
														145.54	38979543					480.51	79095242
														145.77	45050760					564.14	152401980
														146.06	49982050					621.46	169271927
														146.11	25544659					686.59	155902028
														146.48	46502395					693.05	129037929
														146.51	44725997					716.22	155922023
														146.92	33876228					999.83	319318924
														147.55	50694064					1010.49	249168224
														147.6	49084019					1027.19	371549728
														147.63	55603434					1027.87	241527945
														147.66	50543604					1145.16	155326007
														147.87	41506601					1534.5	98506549
														147.87	40008297
														147.89	36522030
														148.15	24690673
														148.29	39029697
														148.42	63941040
														148.55	63224961
														148.73	62417663
														148.73	71120002
														148.84	54011887
														149.07	58231358
														149.59	38275276
														149.75	42995748
														149.8	30607815
														149.91	35316723
														150.22	39502157
														150.54	39902554
														150.9	40571167
														151.06	35164953
														151.19	39197627
														151.22	38947991
														151.22	47796242
														151.98	66148925
														151.98	42433802
														152.34	80006049
														153	61977904
														153.1	60300915
														153.26	55048063
														153.28	66845950
														153.68	46325119
														153.83	55844713
														154.28	45015584
														154.31	44167714
														154.41	63013164
														154.62	36164029
														154.7	74461541
														154.91	43657873
														155.35	47305211
														156.16	62066364
														156.16	46315851
														156.61	49683458
														157.05	29216746
														157.08	38642982
														157.39	37477566
														157.47	73888078
														157.55	43144074
														157.66	41202901
														157.73	48992978
														158.15	39713468
														158.36	47115218
														158.7	59710574
														158.76	28464752
														159.31	56406779
														159.31	40402084
														160.51	54321416
														160.69	33337617
														160.82	58136241
														160.85	44306230
														160.85	73456271
														161.66	43263641
														161.69	57022535
														161.69	49947459
														161.77	83438862
														161.77	76488879
														162.21	57429362
														162.66	37443004
														163.23	42548256
														163.65	48310170
														164.02	43833890
														164.12	66250523
														164.2	42947271
														164.25	34895050
														164.49	40119467
														165.09	38652743
														165.35	46143070
														166.27	37957598
														166.61	96279633
														166.87	47965533
														167.16	85403885
														167.24	54107252
														167.34	40005038
														167.45	56988190
														168.21	37031473
														168.28	44339782
														168.47	58046607
														169.1	57096423
														169.15	40666863
														169.17	80449124
														169.99	55036043
														170.67	83118925
														171.06	70182797
														171.27	37065507
														171.4	61035858
														171.5	91017771
														171.79	54425385
														171.92	48261065
														172.05	54094227
														172.58	54512817
														172.68	59112624
														173.23	75171435
														173.28	47960056
														173.94	64784620
														174.02	51126036
														174.28	80981843
														174.41	47069905
														175.12	59051161
														175.14	53751514
														176.56	58221957
														177.84	69387955
														178.15	46193890
														178.2	72035805
														178.23	32127940
														178.36	52431960
														179.33	49643408
														179.57	64748299
														179.77	43858620
														180.19	55740384
														180.3	82169240
														180.38	42527858
														180.53	55003270
														181.48	44066182
														181.5	28405222
														182.42	51807658
														182.58	52428021
														182.89	78792723
														184.2	34198284
														185.04	73827413
														185.14	74439199
														185.85	38284520
														185.95	77819042
														186.87	44041254
														186.87	51480530
														187.16	75888562
														188.02	64041396
														188.07	41046119
														188.28	79087438
														188.6	80931497
														188.83	34472714
														189.88	64167095
														190.98	97868189
														191.58	67031831
														191.74	104363660
														191.76	92796212
														192.26	99457997
														192.29	62459160
														192.55	72964930
														192.65	80611731
														193.18	56366970
														193.54	48181225
														193.7	77013775
														194.3	67334735
														196.19	66779135
														198.25	71282973
														198.67	101310882
														200.24	65115895
														200.32	78769119
														201.03	69284052
														201.76	92315653
														202.73	60127007
														202.73	68996832
														202.76	93566891
														204.75	68195186
														205.14	86721050
														206.55	91430394
														208.41	66658615
														209.01	62811575
														210.3	88216871
														212.65	80803106
														212.94	46171268
														213.28	34960701
														213.86	123891797
														215.35	51117329
														216.08	76376426
														217.08	83267667
														225.9	87598826
														226.47	84970010
														226.55	77853424
														231.05	90633387
														232.02	84840221
														245.71	83869186
														253.75	71876370
														256.89	90033772
														261.91	103973936
														323.58	112625695
														648.01	106064043

### Sheet: Figure 6
SL1030 Successful Events				SL1031 Events								SL1032 Events
	Circularity	Shape Factor		Successful Events				Abnormal Events				Successful Events				Abnormal Events
	0.937	0.959			Circularity	Shape Factor			Circularity	Shape Factor			Circularity	Shape Factor			Circularity	Shape Factor
	0.936	0.983			0.955	0.983			0.939	0.964			0.953	0.966			0.87	0.92
	0.954	0.957			0.934	0.959			0.798	0.857			0.924	0.939			0.884	0.928
	0.964	0.99			0.933	0.959			0.833	0.86			0.908	0.921			0.958	0.978
	0.939	0.96			0.905	0.918			0.87	0.901			0.892	0.921			0.78	0.826
	0.95	0.973			0.96	0.978			0.951	0.956			0.927	0.953			0.925	0.955
	0.971	0.989			0.815	0.888			0.865	0.899			0.942	0.977			0.613	0.716
	0.912	0.941			0.799	0.844			0.752	0.783			0.929	0.95			0.907	0.942
	0.962	0.984			0.925	0.952			0.773	0.89			0.946	0.973			0.888	0.933
	0.966	1			0.951	0.971			0.573	0.857			0.965	0.978			0.827	0.871
	0.972	0.992			0.947	0.965			0.789	0.821			0.961	0.976			0.854	0.918
	0.94	0.974			0.96	0.987			0.877	0.902			0.964	0.986			0.864	0.91
	0.969	0.987			0.962	0.97			0.825	0.841			0.946	0.982			0.659	0.751
	0.968	0.995			0.962	0.986			0.935	0.965			0.967	0.996			0.955	0.981
	0.931	0.969			0.929	0.95			0.711	0.779			0.872	0.881			0.897	0.937
	0.962	0.998			0.969	0.991			0.602	0.734			0.829	0.848			0.674	0.846
	0.957	0.975			0.856	0.86			0.893	0.926			0.935	0.959			0.841	0.922
	0.963	0.982			0.928	0.964			0.81	0.872			0.855	0.883			0.828	0.878
	0.898	0.931			0.977	0.989			0.527	0.585			0.964	0.998			0.803	0.847
	0.913	0.933			0.949	0.973			0.744	0.8			0.946	0.972			0.856	0.891
					0.97	0.996			0.457	0.804			0.933	0.96			0.843	0.902
ave	0.9482	0.9736		ave	0.9293	0.95415		ave	0.7762	0.8498		ave	0.9279	0.95095		ave	0.8363	0.8926
stdev	0.021744	0.0208564		stdev	0.0499611	0.0433302		stdev	0.139861	0.0894337		stdev	0.0386739	0.040928		stdev	0.0932298	0.068655
count	20	20		count	20	20		count	20	20		count	20	20		count	20	20
sterr	0.0048621	0.00466363		sterr	0.0111717	0.00968892		sterr	0.0312739	0.019998		sterr	0.00864776	0.00915178		sterr	0.0208468	0.0153517
	0.129135
	3.39411e-06		0.937	0.955	0.939	0.953	0.87
	0.0477025		0.936	0.934	0.798	0.924	0.884
	6.51141e-06		0.954	0.933	0.833	0.908	0.958
			0.964	0.905	0.87	0.892	0.78
			0.939	0.96	0.951	0.927	0.925
			0.95	0.815	0.865	0.942	0.613
			0.971	0.799	0.752	0.929	0.907
			0.912	0.925	0.773	0.946	0.888
			0.962	0.951	0.573	0.965	0.827
			0.966	0.947	0.789	0.961	0.854
			0.972	0.96	0.877	0.964	0.864
			0.94	0.962	0.825	0.946	0.659
			0.969	0.962	0.935	0.967	0.955
			0.968	0.929	0.711	0.872	0.897
			0.931	0.969	0.602	0.829	0.674
			0.962	0.856	0.893	0.935	0.841
			0.957	0.928	0.81	0.855	0.828
			0.963	0.977	0.527	0.964	0.803
			0.898	0.949	0.744	0.946	0.856
			0.913	0.97	0.457	0.933	0.843
